# m^6^A mRNA Methylation Regulates Early Pancreatic β-Cell Differentiation

**DOI:** 10.1101/2023.08.03.551675

**Authors:** Sevim Kahraman, Dario F De Jesus, Jiangbo Wei, Natalie K. Brown, Zhongyu Zou, Jiang Hu, Chuan He, Rohit N Kulkarni

## Abstract

N^6^-methyladenosine (m^6^A) is the most abundant chemical modification in mRNA, and plays important roles in human and mouse embryonic stem cell pluripotency, maintenance, and differentiation. We have recently reported, for the first time, the role of m^6^A in the postnatal control of β-cell function in physiological states and in Type 1 and 2 Diabetes. However, the precise mechanisms by which m^6^A acts to regulate the development of human and mouse β-cells are unexplored. Here, we show that the m^6^A landscape is dynamic during human pancreas development, and that METTL14, one of the m^6^A writer complex proteins, is essential for the early differentiation of both human and mouse β-cells.
