## Supplemental Table 1 for "m^6^A mRNA Methylation Regulates Early Pancreatic β-Cell Differentiation"

### Sheet: Sheet1
Supplementary Table 1. Fetal and adult donor demographic information
Group	Sample ID	Prenatal Age (weeks)	Gender	Ethnicity	BMI	Cause of Death
Fetal	BWH-JH-15	12	NA	NA	NA	NA
Fetal	BWH-JH-16	12	NA	NA	NA	NA
Fetal	BWH-JH-4	18	NA	NA	NA	NA
Fetal	nPOD-6192	28	F	Hispanic/Latino	NA	Perinatal Condition/Birth Defect
Fetal	nPOD-6446	34	F	Caucasian	NA	Perinatal Condition/Birth Defect
Fetal	nPOD-6210	35	M	Caucasian	14	Anoxia
Fetal	nPOD-6214	35.5	M	Caucasian	8	Anoxia
Fetal	nPOD-6201	36	M	Caucasian	11	Anoxia
Fetal	nPOD-6361	37	M	Caucasian	NA	Perinatal Condition/Birth Defect
Fetal	nPOD-6349	39	F	Hispanic/Latino	NA	Perinatal Condition/Birth Defect
Fetal	nPOD-6351	39	M	Hispanic/Latino	13.5	Anoxia
Fetal	nPOD-6346	40	F	Caucasian	9.9	Perinatal Condition/Birth Defect
Fetal	nPOD-6164	41	M	Caucasian	16.5	Anoxia
Group	Sample ID	Postnatal Age (years)	Gender	Ethnicity	BMI	Cause of Death
Adult	nPOD-6117	0.33	M	Caucasian	18.4	Head trauma
Adult	nPOD-6115	0.42	M	Caucasian	17.1	Anoxia
Adult	nPOD-6107	2.2	M	African American	15.9	Anoxia
Adult	nPOD-6359	3	M	African American	17.9	Cerebrovascular/Stroke
Adult	nPOD-6292	3	M	Caucasian	19.33	Anoxia
Adult	nPOD-6178	24.5	F	Caucasian	27.5	N/A
Adult	nPOD-6030	30	M	Caucasian	27.1	N/A
Adult	nPOD-6235	30	M	Caucasian	25.4	N/A
Adult	nPOD-6229	31	F	Caucasian	26.9	N/A
Adult	nPOD-6034	32	F	Caucasian	25.2	N/A
Adult	nPOD-6015	39	F	Caucasian	32.2	N/A
Adult	nPOD-6250	40	M	Caucasian	27.9	N/A
Adult	nPOD-6009	45	M	Caucasian	30.6	N/A
Adult	nPOD-6295	47	F	African American	30.4	N/A
Adult	nPOD-6013	65	M	Caucasian	24.2	N/A
